# Parasitism-mediated horizontal transfer of a functional cytochrome P450 gene entails transposon colonization in newly gained introns

**DOI:** 10.1101/2025.08.25.672084

**Authors:** Eiichiro Ono, Kohki Shimizu, Jun Murata, Tenta Segawa, Akira Shiraishi, Ryusuke Yokoyama, Hiromi Toyonaga, Masaki Takagawa, Manabu Horikawa, Atsushi Hoshino, Koh Aoki

**Author notes:** Corresponding authors: Eiichiro Ono and Koh Aoki. **Author Contributions:** E.O., J.M., and K.A. designed the research. K.S. assembled the genomic DNA sequences of *Cuscuta* species and detected mobile mRNAs. E.O. and H.T. cloned *CYP81Q* genes, constructed expression vectors, performed qRT-PCR, and performed genomic PCR. E.O., J.M., and M.H. performed (+)-sesamin conversion assays. M.H. performed LC-MS analysis. E.O., T.S., M.T., R.Y., and K.A. performed phylogenetic analyses. A.S. performed transcriptome analyses and quantified the ratio of the intron-retained transcripts. R.Y. and M.T. performed similarity searches of the genomic regions flanking *CYP81*-related genes. A.H. and K.A. performed genome synteny and transposon analyses. E.O., T.S., R.Y., and K.A. collected *Cuscuta* samples for (+)-sesamin quantification. E.O., J.M., and K.A. wrote the paper. **Competing Interest Statement:** E.O., H.T., and T.S. are employees of Suntory Global Innovation Center Ltd. All other authors declare no competing financial interests.

## Abstract

Plants produce a wide variety of specialized metabolites that are typically present only in specific lineages. However, some specialized metabolites are found sporadically across distantly related plant species. While the latter cases have been explained as outcomes of convergent evolution, the molecular mechanism behind such metabolic evolution has remained largely elusive. Here, we report that parasitic dodders belonging to the genus *Cuscuta* accumulate sesamin, and that this accumulation may be attributed to the acquisition of enzymatically active homologs of *Sesamum indicum CYP81Q1,* which encodes piperitol/sesamin synthase (PSS). Phylogenetic analysis of *CYP81Q* homologs in *Cuscuta* and *Grammica* subgenera supports a trajectory in which ancestral *Cuscuta* species acquired *CYP81Q* from an ancestral host plant of Lamiales through horizontal gene transfer (HGT), and that the gene has been maintained during the speciation of *Cuscuta*. The evolution of the *CYP81Q* genes was accompanied by sequential intron gains, which likely involved the colonization of transposons. Experiments involving *C. campestris* and *S. indicum* suggested that expression of the host *CYP81Q* gene could be induced by parasitism, and physical connection to the host plant allowed the transfer of genetic elements to *Cuscuta*. These data suggest that parasitism-mediated HGT contributed to the transfer of a gene encoding a key enzyme in specialized lignan metabolism to *Cuscuta*, and that the acquired metabolic gene underwent structural modification while retaining its enzymatic function in dodders.
