## Supplementary Data S1, 3, 5-8, 10 for "Parasitism-mediated horizontal transfer of a functional cytochrome P450 gene entails transposon colonization in newly gained introns"

### Sheet: SI Data S1
	SI Data S1. Comparison of CYP81Q-related genes to CcamCYP81Q111
				CDS	DNA	Protein
	Order	Species	Gene	Size(bp)	Identity (%) for CcamCYP81Q111	Identity (%) for CcamCYP81Q111
	Lamiales	Sesamum indicum	CYP81Q1	1521	0.73	0.75
	Solanales	Cuscuta europaea	CAH9067102.1	1536	0.79	0.78
	Solanales	Cuscuta epithymum	CAH9094665.1	1533	0.78	0.78
	Solanales	Cuscuta epithymum	CAH9141928.1	1533	0.78	0.78
	Solanales	Cuscuta chinensis	CYP81Q-1	1536	0.91	0.9
	Solanales	Cuscuta chinensis	CYP81Q-2	1539	0.91	0.89
	Solanales	Cuscuta australis	CYP81Q111(RAL50776)	1533	0.99	0.99
	Solanales	Cuscuta campestris	CYP81Q110 (Cc046229)	1542	0.95	0.96
	Solanales	Cuscuta campestris	CYP81Q111 (Cc015414)	1533	1	1
	Lamiales	Sesamum radiatum	CYP81Q2	1521	0.73	0.75
	Lamiales	Sesamum alatum	CYP81Q3	1524	0.71	0.7
	Lamiales	Phryma leptostachya	CYP81Q38	1518	0.71	0.72
	Solanales	Cuscuta campestris	CYP81AX6 (Cc047366)	1455	0.56	0.49
	Fabales	Glycine max	CYP81E11(IF2H)	1512	0.3	0.43

### Sheet: SI Data S3
	SI Data S3. Identifiers of proteins used in the phylogenetic analysis in Figure 2
	ID in Figure 2	Species	GenBank ID	Nucleotide ID and other IDs	Order
	CepiCAH9124575.1	Cuscuta epithymum	CAH9124575.1		Solanales
	CepiCAH9060644.1	Cuscuta epithymum	CAH9060644.1		Solanales
	CeurCAH9069437.1	Cuscuta europaea	CAH9069437.1		Solanales
	CcamCYP81AX6	Cuscuta campestris	VFQ75312.1	Cc047366.t1	Solanales
	ItriCYP81Q32-like1_XM_031253534.1	Ipomoea triloba	XP_031109394.1	XM_031253534.1	Solanales
	InCYP81E8-like_XM_019299512_INIL02G26863	Ipomoea nil	XP_019155057.1	XM_019299512.1	Solanales
	ItriCYP81Q32-like2_XM_031253418.1	Ipomoea triloba	XP_031109278.1	XM_031253418.1	Solanales
	SlCYP81D11-like_XM_004233900.3	Solanum lycopersicum	XP_004233948.1	XM_004233900.3	Solanales
	SlCYP81E8-like_XM_011101048	Solanum lycopersicum	XP_011099350.1	XM_011101048.2	Solanales
	Salatum_KAK4416315.1	Sesamum alatum	KAK4416315		Lamiales
	SiCYP81D11-like_XM_011080064	Sesamum indicum	XP_011078366.1	XM_011080064.2	Lamiales
	Striga_asiatica_GER49817.1	Striga asiatica	GER49817.1		Lamiales
	PjCYP81D11_GFP96688.1	Phtheirospermum japonicum	GFP96688.1		Lamiales
	PjCYP81F1_GFQ07476.1	Phtheirospermum japonicum	GFQ07476.1		Lamiales
	Salvia_miltiorrhiza_CYP81Q32like	Salvia_miltiorrhiza	XP_057771138.1		Lamiales
	CausRAL40748.1	Cuscuta australis	RAL40748.1.1		Solanales
	GmCYP81E11_NM_001253071	Glycine max	NP_001240000.1		Fabales
	Salatum_KAK4428843.1	Sesamum alatum	KAK4428843.1		Lamiales
	OeCYP81D1-like_XM_023029995.1	Olea europaea	XP_022885763.1	XM_023029995.1	Lamiales
	Buddleja_alternifolia_BUALT_Bualt04G0107200	Buddleja alternifolia	KAG8384332		Lamiales
	CausCYP81Q111	Cuscuta australis	RAL50776.1	C065N002E0.1	Solanales
	CcamCYP81Q111	Cuscuta campestris	VFR00937.1	Cc015414.t1	Solanales
	CcamCYP81Q110	Cuscuta campestris	VFQ70270.1	Cc046292.t1	Solanales
	CchiCYP81Q-2	Cuscuta chinensis		LC829581	Solanales
	CchiCYP81Q-1	Cuscuta chinensis		LC829580	Solanales
	CepiCYP81Q-1_CAH9094665	Cuscuta epithymum	CAH9094665.1		Solanales
	CepiCYP81Q-2_CAH9141928	Cuscuta epithymum	CAH9141928.1		Solanales
	CeurCYP81Q_CAH9067102	Cuscuta europaea	CAH9067102.1		Solanales
	Striga_asiatica_CYP81_GER30924	Striga asiatica	GER30924.1		Lamiales
	PjCYP81E8_GFP96098	Phtheirospermum japonicum	GFP96098.1		Lamiales
	IrCYP81Q114	Isodon rubescens	UVC58029.1	OM688921.1	Lamiales
	Perilla_frutescens_C2S51_035063	Perilla frutescens	KAH6798579.1	C2S51_035063	Lamiales
	PtCYP81Q116	Paulownia tomentosa	BDQ24398	LC724042.1	Lamiales
	PlCYP81Q38	Phryma leptostachya	BAP46307.1		Lamiales
	Handroanthus_impetiginosus_CDL12_01138	Handroanthus impetiginosus	PIN26123.1		Lamiales
	SrCYP81Q2	Sesamum radiatum	Q33DX9.1	KAL0377847.1, BAE48235.1, AB194715.1	Lamiales
	SiCYP81Q1	Sesamum indicum	NP_001306620.1, BAE48234.1	NM_001319691.1, AB194714	Lamiales
	SaCYP81Q3	Sesamum alatum	BAJ09386.1	AB566040	Lamiales

### Sheet: SI Data S5
SI Data S5. Genomic synteny among Cuscuta and related species
Species	Cepi					Cepi					Ceur					Ca					Cc				Cc				I. nil					I. triloba					S. lycopersicum					Description
Nucleotide ID	CAMAPF010001034.1					CAMAPF010000082.1					CAMAPE010000005.1					NQVE01000055.1					OOIL02006718.1				OOIL02000889.1				NW_017617233.1					NC_044927.1					NC_015439.3(ch02)
	CAH9141928.1					CAH9094665.1					CAH9067102.1					RAL50776.1					VFR00937.1(Cc015414.t1)				VFQ70270.1(Cc046292.t1)
label and description	gene ID	protein ID	gene order	dir	evalue (vs Cc)	gene ID	protein ID	gene order	dir	evalue (vs Cc)	gene ID	protein ID	gene order	dir	evalue (vs Cc)	gene ID	protein ID	gene order	dir	evalue (vs Cc)	gene ID	protein ID	gene order	dir	gene ID	protein ID	gene order	dir	gene ID	protein ID	gene order	dir	evalue (vs Cc)	gene ID	protein ID	gene order	dir	evalue (vs Cc)	gene ID	protein ID	gene order	dir	evalue (vs Cc)
1 homeobox-leucine zipper protein	CEPIT_LOCUS39533	CAH9141964.1	66	+	1e-73	CEPIT_LOCUS12978	CAH9094721.1	60	+	1e-73	CEURO_LOCUS2502	CAH9067249.1	364	+	4e-73						CCAM_LOCUS42677	VFR00902.1	144	-	CCAM_LOCUS12013	VFQ70237.1	143	-	LOC109177508	XP_019182421.1	290	-	1.01e-60	LOC115999966	XP_031095809.1	370	-	7e-60	LOC101251349	XP_004232382.1	2102	+	3.41e-52	homeobox-leucine zipper protein
2 probable NAD(P)H dehydrogenase (quinone) FQR1-like	CEPIT_LOCUS39531	CAH9141962.1	64	-	2e-159	CEPIT_LOCUS12977	CAH9094719.1	59	-	2e-159	CEURO_LOCUS2501	CAH9067245.1	363	-	2e-157	DM860_015955	RAL50808.1	49	-	0	CCAM_LOCUS42680	VFR00905.1	147	+	CCAM_LOCUS12016	VFQ70240.1	146	+	LOC109177788	XP_019182789.1	291	+	2.98e-150	LOC116000513	XP_031096464.1	371	+	2e-149						probable NAD(P)H dehydrogenase (quinone) FQR1-like
3 BES1/BZR1	CEPIT_LOCUS39530	CAH9141961.1	63	+	0	CEPIT_LOCUS12976	CAH9094715.1	58	+	0	CEURO_LOCUS2500	CAH9067241.1	362	+	0	DM860_015954	RAL50807.1	48	+	0	CCAM_LOCUS42681	VFR00906.1	148	-	CCAM_LOCUS12017	VFQ70241.1	147	-	LOC109177786	XP_019182784.1	292	-	5.5e-173	LOC115999779	XP_031095547.1	372	-	6e-173						BES1/BZR1
						CEPIT_LOCUS12976	CAH9094717.1	58	+	5e-130
4 NEDD8-conjugating enzyme Ubc12-like																					CCAM_LOCUS42683	VFR00908.1	150	-	CCAM_LOCUS12018	VFQ70242.1	148	-	LOC109177789	XP_019182791.1	293	-	2.17e-121											NEDD8-conjugating enzyme Ubc12-like
5 allene oxide cyclase, chloroplastic-like	CEPIT_LOCUS39528	CAH9141958.1	61	-	2e-90	CEPIT_LOCUS12975	CAH9094711.1	57	-	2e-90	CEURO_LOCUS2499	CAH9067233.1	361	-	4e-85	DM860_015952	RAL50805.1	46	-	1e-170	CCAM_LOCUS42684	VFR00909.1	151	+	CCAM_LOCUS12020	VFQ70244.1	150	+																allene oxide cyclase, chloroplastic-like
	CEPIT_LOCUS39528	CAH9141959.1	61	-	9e-117	CEPIT_LOCUS12975	CAH9094713.1	57	-	7e-116
6 14-3-3 protein	CEPIT_LOCUS39527	CAH9141957.1	60	+	1e-177	CEPIT_LOCUS12974	CAH9094709.1	56	+	1e-177	CEURO_LOCUS2498	CAH9067229.1	360	+	2e-178						CCAM_LOCUS42686	VFR00911.1	153	-	CCAM_LOCUS12022	VFQ70246.1	152	-	LOC109177787	XP_019182786.1	294	-	8.8e-178	LOC115999030	XP_031094615.1	374	-	8e-178						14-3-3 protein
																													LOC109177787	XP_019182785.1	294	-	8.8e-178
																													LOC109177787	XP_019182788.1	294	-	8.8e-178
7 uncharacterized protein											CEURO_LOCUS2497	CAH9067225.1	359	-	8e-54						CCAM_LOCUS42687	VFR00912.1	154	+	CCAM_LOCUS12023	VFQ70247.1	153	+																uncharacterized protein
8 30S ribosomal protein 3, chloroplastic-like																					CCAM_LOCUS42688	VFR00913.1	155	+	CCAM_LOCUS12024	VFQ70248.1	154	+	LOC109177945	XP_019182997.1	296	+	5.62e-84	LOC115998440	XP_031093879.1	375	+	2e-77						30S ribosomal protein 3, chloroplastic-like
																													LOC109177945	XP_019182999.1	296	+	2.63e-77	LOC115998440	XP_031093878.1	375	+	2e-77
9 probable dolichyl pyrophosphate Man9GlcNAc2 alpha-1,3-glucosyltransferase	CEPIT_LOCUS39523	CAH9141951.1	56	-	0	CEPIT_LOCUS12970	CAH9094697.1	52	-	0	CEURO_LOCUS2494	CAH9067209.1	356	-	0	DM860_015948	RAL50801.1	42	-	0	CCAM_LOCUS42690	VFR00915.1	157	+	CCAM_LOCUS12025	VFQ70249.1	155	+	LOC109177503	XP_019182415.1	297	+	0	LOC116000370	XP_031096302.1	377	+	0	LOC101245516	XP_010316337.1	2125	+	0	probable dolichyl pyrophosphate Man9GlcNAc2 alpha-1,3-glucosyltransferase
	CEPIT_LOCUS39523	CAH9141952.1	56	-	0	CEPIT_LOCUS12970	CAH9094699.1	52	-	0	CEURO_LOCUS2494	CAH9067213.1	356	-	2e-176																								LOC101245516	XP_019067959.1	2125	+	0
																																							LOC101245516	XP_004232365.1	2125	+	0
10 3-ketoacyl-CoA synthase	CEPIT_LOCUS39521	CAH9141949.1	54	-	0	CEPIT_LOCUS12968	CAH9094693.1	50	-	0	CEURO_LOCUS2492	CAH9067201.1	354	-	0	DM860_015947	RAL50800.1	41	-	0	CCAM_LOCUS42691	VFR00916.1	158	+	CCAM_LOCUS12026	VFQ70250.1	156	+	LOC109177925	XP_019182968.1	298	+	0	LOC115999180	XP_031094838.1	379	+	0	CER6_101245220	NP_001304751.1	2126	+	0	3-ketoacyl-CoA synthase
11 cytokinin hydroxylase-like	CEPIT_LOCUS39518	CAH9141946.1	51	-	0	CEPIT_LOCUS12967	CAH9094691.1	49	-	0	CEURO_LOCUS2491	CAH9067197.1	353	-	0	DM860_015946	RAL50799.1	40	-	0	CCAM_LOCUS42692	VFR00917.1	159	+	CCAM_LOCUS12028	VFQ70252.1	158	+	LOC109177522	XP_019182438.1	299	+	0	LOC115998815	XP_031094333.1	380	+	0	SlCYP735A2_101055578	XP_010315862.1	2127	+	0	cytokinin hydroxylase-like
12 uncharacterized protein	CEPIT_LOCUS39517	CAH9141945.1	50	-	0	CEPIT_LOCUS12966	CAH9094689.1	48	-	0						DM860_015945	RAL50798.1	39	-	0					CCAM_LOCUS12029	VFQ70253.1	159	+	LOC109177877	XP_019182898.1	300	+	0	LOC115997938	XP_031093220.1	381	+	0	LOC104645732	XP_010316333.1	2137	+	9.17e-55	uncharacterized protein
13 caffeoylshikimate esterase-like	CEPIT_LOCUS39516	CAH9141944.1	49	-	0	CEPIT_LOCUS12965	CAH9094687.1	47	-	0																													LOC101254661	XP_004233711.1	2138	+	0	caffeoylshikimate esterase-like
14 mannose-6-phosphate isomerase 1-like	CEPIT_LOCUS39515	CAH9141943.1	48	+	0	CEPIT_LOCUS12964	CAH9094685.1	46	+	0	CEURO_LOCUS2488	CAH9067182.1	350	+	0	DM860_015945	RAL50798.1	39	-	0	CCAM_LOCUS42693	VFR00918.1	160	-	CCAM_LOCUS12030	VFQ70254.1	160	-						LOC116000460	XP_031096410.1	382	-	0	LOC101267184	XP_004232352.1	2142	-	0	mannose-6-phosphate isomerase 1-like
15 unnamed protein product											CEURO_LOCUS2486	CAH9067172.1	348	+	0	DM860_015944	RAL50797.1	38	+	0																								unnamed protein product
16 uncharacterized protein	CEPIT_LOCUS39514	CAH9141942.1	47	+	4e-46	CEPIT_LOCUS12963	CAH9094683.1	45	+	2e-46	CEURO_LOCUS2485	CAH9067167.1	347	+	9e-50	DM860_015943	RAL50796.1	37	+	1.03e-124	CCAM_LOCUS42694	VFR00919.1	161	-	CCAM_LOCUS12031	VFQ70255.1	161	-	LOC109177542	XP_019182467.1	303	+	5.08e-45	LOC115998401	XP_031093836.1	383	+	5e-43	LOC101266288	XP_004232349.1	2145	+	9.02e-35	uncharacterized protein
																													LOC109177542	XP_019182468.1	303	+	4.95e-46
17 C3H zinc finger transcription factor	CEPIT_LOCUS39511	CAH9141937.1	44	-	3e-146	CEPIT_LOCUS12959	CAH9094671.1	41	-	1e-144	CEURO_LOCUS2480	CAH9067137.1	342	-	2e-146	DM860_015935	RAL50788.1	29	-	0	CCAM_LOCUS42700	VFR00925.1	167	+	CCAM_LOCUS12034	VFQ70258.1	164	+	LOC109177630	XP_019182590.1	308	+	1.49e-151	LOC116000224	XP_031096115.1	388	+	3e-149	LOC101252845	XP_004233706.1	2170	+	1.84e-117	C3H zinc finger transcription factor
	CEPIT_LOCUS39511	CAH9141935.1	44	-	2e-146	CEPIT_LOCUS12959	CAH9094669.1	41	-	1e-143	CEURO_LOCUS2480	CAH9067127.1	342	-	2e-147														LOC109177630	XP_019182591.1	308	+	1.1e-150	LOC116000224	XP_031096117.1	388	+	2e-148
	CEPIT_LOCUS39511	CAH9141936.1	44	-	2e-146	CEPIT_LOCUS12959	CAH9094667.1	41	-	1e-144	CEURO_LOCUS2480	CAH9067132.1	342	-	2e-147																			LOC116000224	XP_031096116.1	388	+	3e-149
	CEPIT_LOCUS39511	CAH9141938.1	44	-	2e-146	CEPIT_LOCUS12959	CAH9094673.1	41	-	2e-144
18 B3 domain-containing protein											CEURO_LOCUS2478	CAH9067117.1	340	+	1e-56	DM860_015928	RAL50781.1	22	-	1.83e-169	CCAM_LOCUS42707	VFR00932.1	174	+	CCAM_LOCUS12043	VFQ70267.1	173	+																B3 domain-containing protein
											CEURO_LOCUS2478	CAH9067107.1	340	+	1e-88
											CEURO_LOCUS2478	CAH9067112.1	340	+	4e-56
19 uncharacterized protein											CEURO_LOCUS2469	CAH9067051.1	331	+	6e-66						CCAM_LOCUS42709	VFR00934.1	176	+	CCAM_LOCUS12044	VFQ70268.1	174	+											LOC104645686	XP_010316076.1	2603	+	1.73e-47	uncharacterized protein
20 E3 ubiquitin-protein ligase	CEPIT_LOCUS39503	CAH9141923.1	36	+	1e-129	CEPIT_LOCUS12955	CAH9094655.1	37	+	1e-131	CEURO_LOCUS2472	CAH9067066.1	334	+	2e-132	DM860_015924	RAL50777.1	18	-	0	CCAM_LOCUS42710	VFR00935.1	177	+	CCAM_LOCUS12045	VFQ70269.1	175	+	LOC109177846	XP_019182859.1	318	-	1.23e-106	LOC116000405	XP_031096345.1	397	+	6e-107						E3 ubiquitin-protein ligase
21 uncharacterized protein																																		LOC115998819	XP_031094338.1	398	+	3e-95						uncharacterized protein
Q CYP81Q	CEPIT_LOCUS39506	CAH9141928.1	39	-	0	CEPIT_LOCUS12958	CAH9094665.1	40	-	0	CEURO_LOCUS2477	CAH9067102.1	339	-	0	DM860_015923	RAL50776.1	17	+	0	CCAM_LOCUS42712	VFR00937.1	179	-	CCAM_LOCUS12046	VFQ70270.1	176	-																CYP81Q
22 uncharacterized protein	CEPIT_LOCUS39504	CAH9141924.1	37	+	0	CEPIT_LOCUS12956	CAH9094657.1	38	+	0	CEURO_LOCUS2473	CAH9067072.1	335	+	0	DM860_015922	RAL50775.1	16	-	1.19e-163	CCAM_LOCUS42714	VFR00939.1	181	+	CCAM_LOCUS12047	VFQ70271.1	177	+	LOC109177844	XP_019182857.1	322	+	0	LOC115999972	XP_031095814.1	399	+	0						uncharacterized protein
						CEPIT_LOCUS12956	CAH9094659.1	38	+	0
23 methionyl-tRNA formyltransferase	CEPIT_LOCUS39505	CAH9141926.1	38	+	0	CEPIT_LOCUS12957	CAH9094663.1	39	+	8e-58	CEURO_LOCUS2476	CAH9067097.1	338	+	2e-165						CCAM_LOCUS42716	VFR00941.1	183	+	CCAM_LOCUS12049	VFQ70273.1	179	+	LOC109177509	XP_019182422.1	323	+	0	LOC115998538	XP_031093989.1	400	+	0	LOC101261082	XP_010316071.1	2613	+	1.93e-152	methionyl-tRNA formyltransferase
	CEPIT_LOCUS39505	CAH9141927.1	38	+	3e-58	CEPIT_LOCUS12957	CAH9094661.1	39	+	0	CEURO_LOCUS2476	CAH9067087.1	338	+	0																								LOC101261082	XP_010316070.1	2613	+	0
	CEPIT_LOCUS39505	CAH9141925.1	38	+	0						CEURO_LOCUS2476	CAH9067092.1	338	+	4e-80
24 nucleolin-like	CEPIT_LOCUS39499	CAH9141917.1	32	-	3e-147	CEPIT_LOCUS12949	CAH9094639.1	31	-	0	CEURO_LOCUS2464	CAH9067026.1	326	-	0	DM860_015919	RAL50772.1	13	-	0	CCAM_LOCUS42717	VFR00942.1	184	+	CCAM_LOCUS12050	VFQ70274.1	180	+	LOC109177520	XP_019182437.1	325	-	0	LOC115998681	XP_031094169.1	402	-	0	LOC101260493	XP_004232002.1	2616	-	6.93e-151	nucleolin-like
	CEPIT_LOCUS39499	CAH9141919.1	32	-	0	CEPIT_LOCUS12949	CAH9094637.1	31	-	3e-147																			LOC109177520	XP_019182436.1	325	-	0
	CEPIT_LOCUS39499	CAH9141918.1	32	-	0
25 protease Do-like 7	CEPIT_LOCUS39495	CAH9141913.1	28	+	0	CEPIT_LOCUS12946	CAH9094631.1	28	+	0	CEURO_LOCUS2460	CAH9067007.1	322	+	0	DM860_015918	RAL50771.1	12	-	0	CCAM_LOCUS42718	VFR00943.1	185	+	CCAM_LOCUS12052	VFQ70276.1	182	-	LOC109177809	XP_019182823.1	329	-	0	LOC115998760	XP_031094272.1	408	-	0	LOC101257915	XP_004231993.1	2624	-	0	protease Do-like 7
											CEURO_LOCUS2460	CAH9067003.1	322	+	0
Species	S. indicum					Paulownia fortunei
Nucleotide ID	NC_026159.1					CM033110.1
description (from left to right)	gene ID	protein ID	gene order	dir	description	gene ID	protein ID	gene order	dir	evalue (vs Cc)
a_BTB/POZ domain-containing protein At3g50780	LOC105177721	XP_011099268.1	654	+	BTB/POZ domain-containing protein At3g50780	Pfo_008770	KAI3452105.1	1167	+	0
		XP_011099265.1		+	BTB/POZ domain-containing protein At3g50780	:
		XP_011099264.1		+	BTB/POZ domain-containing protein At3g50780	:
		XP_011099263.1		+	BTB/POZ domain-containing protein At3g50780	:
		XP_011099266.1		+	BTB/POZ domain-containing protein At3g50780	:
b_BEL1-like homeodomain protein 4	LOC105177723	XP_011099269.1	655	-	BEL1-like homeodomain protein 4	Pfo_008771	KAI3452106.1	1168	-	0
LOW QUALITY PROTEIN: protein DA1-related 1	LOC105177724	XP_020554749.1	656	+	LOW QUALITY PROTEIN: protein DA1-related 1	:
c_lysM domain receptor-like kinase 4	LOC105177760	XP_011099309.2	657	-	lysM domain receptor-like kinase 4	Pfo_008774	KAI3452109.1	1171	-	0
d_UPF0603 protein At1g54780, chloroplastic	LOC105177725	XP_011099271.1	658	+	UPF0603 protein At1g54780, chloroplastic	Pfo_008775	KAI3452110.1	1172	+	0
e_GDSL esterase/lipase At1g54790	LOC105177726	XP_011099272.1	659	-	GDSL esterase/lipase At1g54790	Pfo_008776	KAI3452111.1	1173	-	0
lysM domain receptor-like kinase 4	LOC105177727	XP_011099273.1	660	-	lysM domain receptor-like kinase 4	:
f_DEAD-box ATP-dependent RNA helicase 10	LOC105177728	XP_011099274.1	661	+	DEAD-box ATP-dependent RNA helicase 10	Pfo_008778	KAI3452113.1	1175	+	0
lncRNA	LOC105177730		662	+	lncRNA	:
g_probable vacuolar amino acid transporter YPQ1	LOC105177731	XP_011099275.1	664	+	probable vacuolar amino acid transporter YPQ1	Pfo_008779	KAI3452114.1	1176	+	0
h_probable galacturonosyltransferase-like 1	LOC105177732	XP_011099276.1	665	-	probable galacturonosyltransferase-like 1	Pfo_008780	KAI3452115.1	1177	-	0
i_E3 ubiquitin-protein ligase RNF5-like	LOC105177733	XP_011099279.1	666	-	E3 ubiquitin-protein ligase RNF5-like	Pfo_008781	KAI3452116.1	1178	-	4.18e-113
		XP_011099277.1		-	E3 ubiquitin-protein ligase RNF5-like	:
j_elongation of fatty acids protein 3-like	LOC105177734	XP_011099280.1	667	+	elongation of fatty acids protein 3-like	Pfo_008782	KAI3452117.1	1179	+	0
k_calcium uniporter protein 2, mitochondrial-like	LOC105177735	XP_011099281.1	668	-	calcium uniporter protein 2, mitochondrial-like	Pfo_008783	KAI3452118.1	1180	-	0
l_pentatricopeptide repeat-containing protein At2g01390	LOC105177737	XP_011099283.1	669	-	pentatricopeptide repeat-containing protein At2g01390	Pfo_008784	KAI3452119.1	1181	-	0
pseudogene	LOC105177736		670	-	pseudogene	:
tRNA-Asp	TRNAD-GUC-27		671	+	tRNA-Asp	:
m_uncharacterized protein LOC105177738	LOC105177738	XP_011099284.1	672	+	uncharacterized protein LOC105177738	Pfo_008786	KAI3452121.1	1183	+	0
n_transcription factor CYCLOIDEA	LOC105177761	XP_020554786.1	673	+	transcription factor CYCLOIDEA	Pfo_008787	KAI3452122.1	1184	+	0
o_cyclin-B1-2	LOC105177739	XP_011099285.1	674	+	cyclin-B1-2	Pfo_008788	KAI3452123.1	1185	+	5.08e-73
p_probable translation initiation factor eIF-2B subunit delta isoform X1	LOC105177741	XP_011099286.1	675	+	probable translation initiation factor eIF-2B subunit delta isoform X1	Pfo_008789	KAI3452124.1	1186	+	0
		XP_011099287.1		+	translation initiation factor eIF-2B subunit delta-like isoform X2	:
q_probable transmembrane ascorbate ferrireductase 2	LOC105177742	XP_011099288.1	676	-	probable transmembrane ascorbate ferrireductase 2	Pfo_008790	KAI3452125.1	1187	-	3.65e-147
r_protein CROWDED NUCLEI 1 isoform X2	LOC105177743	XP_020554860.1	677	+	protein CROWDED NUCLEI 1 isoform X2	Pfo_008791	KAI3452126.1	1188	+	0
		XP_020554861.1		+	protein CROWDED NUCLEI 1 isoform X3	:
		XP_011099290.1		+	protein CROWDED NUCLEI 1 isoform X1	:
s_zinc finger CCHC domain-containing protein 8	LOC105177744	XP_011099291.1	678	-	zinc finger CCHC domain-containing protein 8	Pfo_008793	KAI3452128.1	1190	-	0
protein GAMETE EXPRESSED 3	LOC105177762	XP_020554788.1	679	-	protein GAMETE EXPRESSED 3	:
t_isoprenylcysteine alpha-carbonyl methylesterase ICME	LOC105177745	XP_011099292.1	680	-	isoprenylcysteine alpha-carbonyl methylesterase ICME	Pfo_008795	KAI3452130.1	1192	-	0
pseudogene, proline-rich receptor-like protein kinase PERK8	LOC105177746	XP_011099296.1	681	-	pseudogene, proline-rich receptor-like protein kinase PERK8	:
u_proline-rich receptor-like protein kinase PERK8	LOC105177750	XP_011099296.1	682	-		Pfo_008797	KAI3452132.1	1194	-	0
v_endo-1,3(4)-beta-glucanase 2	LOC105177749	XP_020554725.1	683	-	endo-1,3(4)-beta-glucanase 2	Pfo_008798	KAI3452133.1	1195	-	0
w_uncharacterized protein LOC105177748 isoform X2	LOC105177748	XP_011099294.1	684	+	uncharacterized protein LOC105177748 isoform X2	Pfo_008799	KAI3452134.1	1196	+	0
		XP_011099293.1		+	uncharacterized protein LOC105177748 isoform X1	:
pseudogene	LOC105177747		685	-	pseudogene	:
x_protein trichome birefringence-like 19	LOC105177751	XP_011099297.1	686	-	protein trichome birefringence-like 19	Pfo_008801	KAI3452136.1	1198	-	0
protein trichome birefringence-like 19	LOC105177752	XP_011099298.1	687	-	protein trichome birefringence-like 19	:
protein trichome birefringence-like 19	LOC105177753	XP_011099299.1	688	-	protein trichome birefringence-like 19	:
BRCT domain-containing protein At4g02110 isoform X3	LOC105177754	XP_020554648.1	689	-	BRCT domain-containing protein At4g02110 isoform X3	:
		XP_011099301.1		-	uncharacterized protein LOC105177754 isoform X1	:
		XP_020554647.1		-	uncharacterized protein LOC105177754 isoform X2	:
protein FLX-like 2	LOC105178326	XP_020554790.1	690	-	protein FLX-like 2	:
Q_SiCYP81Q1	LOC105177765	NP_001306620.1	691	-	SiCYP81Q1	Pfo_008642	KAI3451977.1	1039	+	0
transcription factor MYB44-like	LOC105177766	XP_011099313.1	692	+	transcription factor MYB44-like	:
y_probable cadmium/zinc-transporting ATPase HMA1, chloroplastic	LOC105177767	XP_011099314.1	693	-	probable cadmium/zinc-transporting ATPase HMA1, chloroplastic	Pfo_008641	KAI3451976.1	1038	+	0
z_probable receptor-like protein kinase At5g24010	LOC105177768	XP_011099316.1	694	-	probable receptor-like protein kinase At5g24010	Pfo_008638	KAI3451973.1	1035	+	0
aa_uncharacterized protein LOC105177769 isoform X2	LOC105177769	XP_011099318.1	695	+	uncharacterized protein LOC105177769 isoform X2	Pfo_008636	KAI3451971.1	1033	-	7.73e-94
ab_cytochrome P450 81D1-like	LOC105177770	XP_011099320.1	696	-	cytochrome P450 81D1-like	Pfo_008637	KAI3451972.1	1034	+	0
ac_cytochrome P450 81D1-like	LOC105177771	XP_011099321.1	697	-	cytochrome P450 81D1-like	Pfo_008634	KAI3451969.1	1031	+	0
						Pfo_008635	KAI3451970.1	1032	+	2.09e-56
ad_BTB/POZ domain-containing protein At5g67385	LOC105177772	XP_011099322.1	698	-	BTB/POZ domain-containing protein At5g67385	Pfo_008609	KAI3451944.1	1006	-	2.09e-56
ae_ribonuclease III domain-containing protein RNC12C chloroplastic	LOC105177775	XP_011099326.1	699	+	ribonuclease III domain-containing protein	Pfo_008610	KAI3451945.1	1007	+	0
af_uncharacterized protein LOC105177773 isoform X1	LOC105177773	XP_011099323.1	700	-	uncharacterized protein LOC105177773 isoform X1	Pfo_008611	KAI3451946.1	1008	-	1.07e-121
		XP_011099324.1		-	uncharacterized protein LOC105177773 isoform X2	:
		XP_011099325.1		-	uncharacterized protein LOC105177773 isoform X2	:
ag_casein kinase II subunit alpha-2	LOC105177776	XP_011099328.1	701	+	casein kinase II subunit alpha-2	Pfo_008612	KAI3451947.1	1009	+	0
uncharacterized protein At2g23090-like	LOC105177777	XP_011099329.1	702	-	uncharacterized protein At2g23090-like	:
acyl-CoA-binding domain-containing protein 3-like	LOC110013169	XP_020554791.1	703	+	acyl-CoA-binding domain-containing protein 3-like	:
ncRNA	LOC105177778	XR_849073.2	704	+	ncRNA	:
LOW QUALITY PROTEIN: uncharacterized protein LOC105177780	LOC105177780	XP_011099331.1	706	+	LOW QUALITY PROTEIN: uncharacterized protein LOC105177780	:
ah_probable prolyl 4-hydroxylase 9 isoform X1	LOC105177779	XP_011099330.1	707	-	probable prolyl 4-hydroxylase 9 isoform X1	Pfo_008616	KAI3451951.1	1013	-	0
		XP_020554815.1		-	probable prolyl 4-hydroxylase 9 isoform X2	:

### Sheet: SI Data S5 (continued)
SI Data S5. Genomic synteny among Cuscuta and related species (genome regions compared)
	S. indicum	S. lycopersicum	I. triloba	I. nil	Cepi	Cepi	Ceur	Cc	Cc	Ca
	NC_026159.1	NC_015439.3(ch02)	NC_044927.1	NW_017616633.1	CAMAPF010001034.1	CAMAPF010000082.1	CAMAPE010000005.1	OOIL02000889.1	OOIL02006718.1	NQVE01000055.1
start	3539787	49100241	2473159	2278450	662873	555117	10843716	1497652	1755560	306133
end	3816405	53347998	2740935	2658904	1566008	1453537	11953320	1937539	2171547	674875
length(bp)	276618	4247757	267776	380454	903135	898420	1109604	439887	415987	368742

### Sheet: SI Data S6
	SI Data S6. Estimated divergence times of Cuscuta and other plants
	Data matrix constructed using Timetree (http://www.timetree.org/)a. The estimated time of divergence (dark gray) between Ipomoea nil and Cuscuta australis was based on a genome analysis of Cuscuta campestrisb.
	Estimated Time (MYA)
					Rosids	Asterids	Asterids	Asterids	Asterids
				order	Brassicales	Lamiales	Lamiales	Solanales	Solanales
				family	Brassicaceae	Pedaliaceae	Oleaceae	Convolvulaceae	Convolvulaceae
		order	family	species	Arabidopsis thaliana	Sesamum indicum	Olea europaea	Ipomoea nil	Cuscutsa australis
	Rosids	Brassicales	Brassicaceae	Arabidopsis thaliana		117	117	117	117
	Asterids	Lamiales	Pedaliaceae	Sesamum indicum			81	84	84
	Asterids	Lamiales	Oleaceae	Olea europaea				84	84
	Asterids	Solanales	Convolvulaceae	Ipomoea nil					55b
	Asterids	Solanales	Convolvulaceae	Cuscutsa australis
		Reference for this Table
		a	S. Kumar et al., TimeTree 5: An Expanded Resource for Species Divergence Times. Mol. Biol. Evol. 39, msac174 (2022).
		b	A. Vogel et al., Footprints of parasitism in the genome of the parasitic flowering plant Cuscuta campestris. Nat. Commun. 9, 2515 (2018).

### Sheet: SI Data S7
SI Data S7. Transposons in the CYP81Q-related genes
Name	Species	Gene	Position	Superfamily	Length	TSD	Note	Sequence
CeurSto1	C. europaea	CeurCYP81Q (CAH9067102)	intron 1	Mariner/Tc1	268	TA		CTCCATTCGTCCCATTTAAATCATTACACTTTCCTTTTTGGGACGTCTCATTTACTCCTTTACGTTTTCTTTTTAGCCAACCCCTTTTACATTAAATGTTCTAACTACCCTTCACCACCCACCCACTTTTTATAAATGGGTGAATAGCATTACTTCTCCCCAAAAGTCAAAGGGCACCCAAGTCATTTGTTCTTTTACGGAGTATTAATTGAGTTTCTAAAACACCGTGCCAAAAGCAAACGTAAAGATTCAACCGGGATGGAGGGAG
CeurSto2			intron 1		193	TA	lack 3′ TIR, closely related to CeurSto5	CTCCCTCCCTTCTTATTTTATCTTCCAAATTGGTTTGTCACACAATTTAAGATAGTGAATATTGTGTGGTGGAGAGTTGTGTAGAGGAAAGAGAAATGTGTAAGAAATGTTGTGAACCACTAATTCTTTACTAAAAAGGGAAAGTGAAAGTTTTAATTAGAACAGACGAAAAAGGAAAATTAGAAGTTTTAAT
CeurSto3			intron 1		206	TA	adjacent to the 5′ side of CeurSto4, with 2 bases between TA	CTCCCTCCGTCTCACAAAATTGTTCTCACTTTTCTTTTCGGGTCGTTCCAAAAAATTCTTCCCACTTACCATTTTTGGACAATTTGTGTGGTTTACATTTATTTCACCTTTTTCTTACACAACTACAACCATACATTTCTACTTTATTCCACTTTCTTAATTCCGCGTCAAGTCAAAGTAGGAAGAATTTTATGGGACGGAGGTAG
CeurSto4			intron 1		246	TA	adjacent to the 3′ side of CeurSto3, with 2 bases between TA	CTCCCTCCGTCCCAAAAACAATTTCACACTTCGTTTTCCACACATATTAAGGAAATAAACTTACTGGGGTAAATTTTACTATTTTGACACTGTTTGGACACTGTTTAGCACTGTTTGGCACTGTTTGGCACTGTTTTGATGTAGATAATTTGAGAAATAAGGAAGTGGGAAGAAGTGTGAAGTTAATTTTGGGACATCCATTTAAGGAAAGTACTCCGTAGGAAGTTGTTTTTGGGACGGAGGGAG
CeurSto5			intron 1		207	TA	closely related to CeurSto2	CTCCCTCCGTTCCTATTAAAACTTCCAACTTTCCTTTTTCGTTCGTTCCAATTAAAACTTACATTTTCCCTTTTTAGTAAAGAATTTGTGGTTCACAACATTTCTTACACATTTCTCTCTCCTCTGCACAACTCTCCACCACACAATACCCACTATCTTAAATTGTGTGCCAACCCTATTTGGAAGATAAAATAGGAACGGAGGAAG
CeurSto6			intron 1		348	TA		CTCTCTCCGTTCTTTATTAACTGTCTCGCATTCCTTTTTGGGACATTTTTTATTATTTGTCTCTCTTTCTATTTTAGGAAAGTTTTTGATAAAATACCCCCACTTTTATTACTTTTACCCCTCTTACTTTTTACAAACTACTTTCTCTTTCATACTTTATCATAACTTTACTCTACTTAATATACCATCTTTCCTACTTTATCATCATTTTATCACCACTTCACTCTTTTTAATATACTCTCTTTTCTACTTTATCATTTACCCTACACGCTCTACATTTACCCTACTATTTTTCTATTAAAACTCATGTCCAAGGCTAGCGGGACGGATAATAAAGAACGGATGGAG
CeurSto7			intron 2		190	TA	lack 5′ and 3′ TIRs	CGTCCCGTTGGATTTTGTCAAGTGCAAAGTATGTGAAAAATAAGAATAGTACGAAGTACAAAGTGTGTGATTAAGATTTGTGTAGAGATGAGAGAAATGTACACAACCATAAATTAGTTGCTTTAATAGGAAAGTGAGAAGTTTTTTTGTGACAATCAAAAAAGAAAAGTTGGCAAAGTCCAATGGGACG
CepiSto1	C. epithymum	CepiCYP81Q (CAH9094665)	intron 2	Mariner/Tc1	253	TA		CTTCATCCGTTCTTTAATAAAAGTCCTTCTTTCCTTTTTGGGACGTTTTTTTTTATTTGTCCTCCTTTCCATTTAAGGAAAGTTTTTACTTTAAATATACCTTTATACCCCCACTTTTATTACCATTACCCCTTTCTCTTTCCTACTTTTTCATTTACCCACTACTCATTACACCTTTTATACTACCACTACTATTTTCCTCTTAAAACCCGTGCCAAAGCTTAAGAGGACTTATATTAAAGAACGGAGGGAG
CepiSto2			intron 2		247	TA	lack 5′ TIR	TTCTTTTTTAATTGCAACATTGGACTTTTTGCACTACTCACATATTCTACTTTGACTATATTTTATTTATTAATGTATTATAAATTAAATTTTTAAAAAATATAGTTAAATTATTCACATTCTAAATTTTCGAAATCTGGATTTTTTCAATTTTTTACTAATAAGGAACGAAAGATGTTAATGATCAAACTTGTGCGTTGGCAAACGTGAAATATTGACTGTTGCAATTAAAAGAGAACAGAGGAAG
TE like 1		CepiCYP81Q (CAH9141928)	intron 2	(Merlin)	362	9	the terminal 5′-GG-3′ dinucleotide is conserved among Merlin transposons	GGAAAAATTGATTATAATAATCCCAACTATTGACGGTCCGCTTATAATAATCTCAACTGTCGATTATTTCAGAATAATCCCAACTTTAGGGACCTTCTGCCAATAATAGTCCCTGTAAATAAATTTATGAAGTTTCTAAAGTGGATGAGAAGAGATATAGCAAGTAATCCCTATAAATAATCCCAACTTTTAATTTTCACGCTTAATTTTTATTTAAAATTCACTTTTATAGGAGGTAATATTTGGTCATGGACCATTATTGGCGGATGACCCATATAGTTGGGATTATACAAAAATAATCAATAGTTGGGATTAATGTTAGCGGATGGGTAATAGTTGGGATTATTATTTTCGATTTTTCC
CcSto1	C. campestris	CcCYP81Q110	intron 1	Mariner/Tc1	248	TA		CTCCCTCCGTTCTCAAAAATACTTCTTCTTTCATTTCCAACAAAACACTTCCACTTTCTATAAAAAAATACTTTACCCTTACTTTTTCATACCCTATCTATCACATCATATTTTTTCTCTAATAATCTATCTATCACATCTTACTTTTACCCATCATATCAAGGACAAAATTGGAAGCCAACTACAATTTAACACTTCCTCATTTTTACACTTGGTCAAAATAAGAACTTTTTTTAGAACGGATGGAG
CcSto2			intron 2		268	TA		CTCCCTCTGTCCCAGAAAATCTTTCTCCTTTCTTTTTTCATCTGTCCCAAAAAACATTTCTCATTTCTATTAAAAAGTCACTTTTACCCCTTACTTTTTCATACTCTACCTATCGCATCATACTTTTTTACTAATAATCGATCTATCCATCAAATCATACTTTTACCCATCACATCAAAGGACATTTTTGTAAATTCAATACTAAAATACACTTCCCTTAAATCCCCCTTAAAAAACAAAACTTTCATGTTTTCCGGGACGGAGGGAG
CchAT1		CcCYP81Q111	intron 1	hAT	382	8		CAGTGGCGGAACCACATGGGAGCAAATGACTACAATTGCAGGTAGTCCCTTTTCTATATATATATATATATATATATAAATATTATATATATATATATATTATATATTATATTATAATATATATATATAATATATATAGTACAAAGAGTACAAGCAAACCTAAAAAAAAGAGTACCGGGGAGGGAAAGAAGCACTACGACCGAGAGCAGAAAGAAGAATAGAAATACTCCTTATTTAAGATTACCATCCATGTCTACGATCAGAGTAAGGAGAAACCATTAGACCAATATTTATTTAAATATGTTCATCTCCGGTAACTGCTAGATACGAACTTTTTCTTCTACTTTGCATCCACTGGTGTTGGATCTTGGCTCCGCCACTG
CahAT1	C. australis	CaCYP81Q111	intron 1	hAT	414	8		CAGTGGCGGAACCACATGGGAGCAAATGACTACAATTGCAGGTAGTCCCTTTTCTATATATATATATATATATATATATATATATATATATATATATATATATATATATATATATATATATATATTATATATATATATATATATATATATATATATATATATATATATATATATAGTACAAAGAGTACAAGCAAACCTAAAAAAAAGAGTACCGGGGAGGGAAAGAGCACTACGGACGCGGAGAGCAGAAAGAAGAATAGAAATACTCCTTATTTAAGATTACCATCCATGTCTACGATCAGAGTAAGGAGAAACCACTAGACCAATATTTATTTAAATATTTTCATCTCCGGTAACTGCTAGATACGAACTTTTTCTTCTACTTTGCATTGTTGGATC…
CchiSto1	C. chinensis	CchiCYP81Q2	intron 2	Mariner/Tc1	262	TA	CcSto1 related	CTCCCTCTGTCTCTAAAAGACTTACACTTTTTCCATTTTTGTTTGTCCCAAAAAGAATTACATCATTCTAATTTCGGAATCTTTTTCATAGTAAAATGACTATACTCCCTTCTACACATTGATGGGAAGTGGGATTATAGTAGAGTGTAGAAGGGTAATATAATCATTTTAGTATAAAAAAGATCCTAAAATTGGAATGATATAATTCTTTTTGGGACAAATAAAACTGAAAAAAATGTAAGTCTTTTAGGGACGGGGGGAG
CchiSto2			intron 2		216	TA	terminal sequences are silillar to CeurSto3 and CeurSto4	TTACCTCCGTCCCAAAAAATCCTTCCTGTTTGAAAAAAGGCGCACTTTTAAAATGAATAATTTTGATGTTATTTTCTAATTATGACTCATCTATCGTACACATCTCATTCTACTCTATCATAAAGTAAAGATAAAATTAGAAAATAACATCAAAATTATTCATTTTAAAGGTGCGCCTTTTTTTCAAACAGGAAGGGTTTTTTAGGACGGAGGGAG
CchiSto3			intron 2		56	TT	partial, lack 3′ TIR, simmilar to CeurSto1	CTCCCTCCATCCTGATAAAAAGGTTTTACTTTTGATTTAACACGGAGATTAAGAAA
CchiSto4			intron 2		40		partial, lack 5′ and 3′ TIRs, simmilar to CeurSto7	GGAAAGTGGAACCTTTCTTTGCGACAAACAAAAAAGAAAA
CchiLTR1			intron 3	LTR	294		missing 5-bp TSD	TGTAACACTCTAGCTAGCCCCACCCCAGGCCGGTAATGACTACTCATGAGATTATAGGTTGGCCCTACAATTCAACACAAGATTTTCTCGTGCATTTTGGCCTCACTCATGCACGCTCTGAAAACTTCCCAGGGAGTCGCAATCCTAGAATTGCTCCAAATTAAACATGCTTCACCTTGGAGTTTTTAAGTTATGAGCTCTTGAAAAGAAGGTGCATCTTGTTGATATACGAGTAGTATAATCAATTTTTTTGAGTTCTTTTCAATCCATCTCATTTCAACACGGGATATTACATTCACCCTCACTTAAGAATACAACATCCTCGTTGCACGCCCCAAGATCCTCCCCCACTAGGTGAACTGAGCTCGTTGGCCCATCACAACCGCAAAATTGCTTTGA…

### Sheet: SI Data S8
	SI Data S8. Genome assembly containing Gene Feature Files used in the analysis of the number of introns per gene
	Plant Species	GenBank ID	RefSeq ID	Host protein ID	C. campestris protein ID
	Arachis duranensis	GCA_000817695.3	GCF_000817695.3	XP_015965546	VFQ68259.1
				XP_015965546	VFQ69609.1
	Arachis ipaensis	GCA_000816755.2	GCF_000816755.2	XP_016181845	VFQ74868.1
				XP_016181845	VFQ81531.1
	Beta vulgaris subsp. Vulgaris	GCA_026745355.1	GCF_026745355.1	XP_010672220	VFQ62760.1
				XP_010672220	VFQ62760.1
				XP_057247776, XP_048492104	VFQ63008.1
				XP_010682948, XP_057251964	VFQ63592.1
				XP_010682948, XP_057251964	VFQ63594.1
				XP_010682948	VFQ63594.1
				XP_010672220	VFQ66210.1
				XP_010672220	VFQ66212.1
				XP_010674821	VFQ66212.1
				XP_010674821	VFQ66216.1
				XP_010674821	VFQ66221.1
				XP_010672220	VFQ66222.1
				XP_010676933	VFQ72683.1
				KMT04016, XP_057251746	VFQ80523.1
				XP_010674821	VFQ87315.1
				XP_010674821	VFQ87316.1
				XP_010672220	VFQ87318.1
				XP_010674821	VFQ89834.1
	Cajanus cajan	GCA_000340665.2	GCF_000340665.2	KYP33191	VFQ65644.1
				KYP69131	VFQ92588.1
	Daucus carota	GCA_001625215.1	GCF_001625215.1	KZN03945, XP_017238898	VFQ63087.1
				KZN03944, XP_017238013	VFQ63088.1
				KZN03944, XP_017238013	VFQ63088.1
				KZN03944, XP_017238013	VFQ63088.1
				KZN03944, XP_017238013	VFQ86595.1
	Erythranthe guttata	GCA_000504015.1	GCF_000504015.1	XP_012829248	VFQ59375.1
	Glycine max	GCA_000004515.5	GCF_000004515.6	XP_003540336	VFQ73464.1
				XP_003540336	VFQ73464.1
				KRH20687, NP_001237714	VFQ75848.1
				XP_006597152	VFQ82376.1
	Gossypium hirsutum	GCA_007990345.1	GCF_007990345.1	XP_016729221	VFQ87362.1
	Gossypium raimondii	GCA_025698545.1	GCF_025698545.1	XP_012488091	VFQ66258.1
	Jatropha curcas	GCA_014843425.1	GCF_014843425.1	KDP34176	VFQ72868.1
				KDP34176	VFQ72872.1
	Malus domestica	GCA_002114115.1	GCF_002114115.1	XP_017178412	VFQ98260.1
	Medicago truncatula	GCA_003473485.2	GCF_003473485.1	XP_013469345	VFQ87462.1
	Morus notabilis	GCA_000414095.2	GCF_000414095.1	XP_010091000	VFQ60284.1
				XP_010091000	VFQ68264.1
	Populus euphratica	GCA_000495115.1	GCF_000495115.2	XP_011001738	VFQ61260.1
				XP_011001738	VFQ61261.1
				XP_011001738	VFQ95193.1
				XP_011001738	VFQ95194.1
				XP_011001756	VFQ95194.1
	Pyrus x bretschneider	GCA_019419815.1	GCF_019419815.1	XP_009364679	VFQ73618.1
	Raphanus sativus	GCA_000801105.3	GCF_000801105.2	XP_018466532	VFQ80466.1
				XP_018466532	VFQ99510.1
	Salvia miltiorrhiza	GCA_028751815.1	GCF_028751815.1	ABU87404	VFR01356.1
	Sesamum indicum	GCA_000512975.1	GCF_000512975.1	XP_011099700	VFQ82691.1
	Spinacia oleracea	GCA_020520425.1	GCF_020520425.1	KNA19093	VFQ63009.1
	Vigna radiata var. radiata	GCA_000741045.2	GCF_000741045.1	XP_014519530, XP_015941539	VFQ69093.1
				XP_014524583	VFR02431.1
	Ziziphus jujuba	GCA_020796205.1	GCF_020796205.1	XP_015900204	VFQ81227.1
				XP_015901651	VFQ97266.1

### Sheet: SI Data S10
	SI Data S10. Sequences of oligonucleotide primers and CDSs used in this study
	Primers	Species	name	sequence (5'>3')
		Cuscuta campestris	Cc_CYP81Q110-Fw	AACACACATAAACAGAATTCATGGTGTACACGGCTTGTGCTC
		Cuscuta campestris	Cc_CYP81Q110-Rv	GTTCAACCAAGTCGACTTAATCCAGGAAAACTTGTTCAATGAC
		Cuscuta campestris	Cc_CYP81Q111-Fw	AACACACATAAACAGAATTCATGGAAGCACAAGTGGTGTAC
		Cuscuta campestris	Cc_CYP81Q111-Rv	GTTCAACCAAGTCGACTTATTCCACGAAAACTTGTTCAATGAC
		Cuscuta campestris	Cc_CYP81AX6-Fw	AACACACATAAACAGAATTCATGAGGAAGAAGAAGAAGACTG
		Cuscuta campestris	Cc_CYP81AX6-Rv	GTTCAACCAAGTCGACCTAGGTGTTGTGTGACACTAG
		Cuscuta campestris	Cc_CPR1-Fw	TAGACTGAGCTCGTTTAAACATGGAGTCGACCTCGGAGCTG
		Cuscuta campestris	Cc_CPR1-Rv	TATATTAATCGGATCCTCACCAGACATCCCTGAGATATC
	Genes(CDS)	Species	name	sequence (5'>3')
		Cuscuta campestris	Cc_CPR1(g36183)	ATGGAGTCGACCTCGGAGCTGGTGAGATCGATTGAGTCGGCGTTGGGAGTGTCTATAGGGAATGAGACTGTGGCGGTGTTGCTGACGACGTCGTTAGCCGTCGTCATTGGGTTGCTCGTATTTGTGTGGAAGAGATCCGGCGATCGGAGCAAGGAGGTGAAGCCTGCGGTCGTCCACAAGGCAGTGGAGGCCGAGGCTGAGGAGGAGGACGTCGTTGACCCTGGCAAAGTTAAGGTCACCGTGTTTTTTGGTACGCAGACCGGAACAGCTGAGGGGTTTGCTAAGGCTTTGGCTGAGGAGATCAGGGTAAGGTATGAGAAGAAGGCAGTTGTGAAAGTTGTTGACTTGGATGATTATGCTGCAGACGATGATAAATATGAGGAGAAATTGAAGAAAGAG…
		Cuscuta campestris	Cc_CYP81Q110(Cc046229)	ATGGAAGCACAAATGGTGTACACGGCTTGTGCTCTCATAATTGCCATATTGTTTTTCGTAGCCGCCGTTCATAAACTTCTTCCCAAAAAAACACACAAAAACCTGCCCCCAACCCCGCCCGGCCGCCTCCCCATAATAGGCCACGCCCACCTCTTGAAAACCCTCCTCCATAGGACCTTGTACGACTACTCCAAGACCCTTGGGCCCATATTCTCCCTCCGCTTCGGCCCCCGCCTCGTGGTGGTGGTCTCGTCCTCCGTGCTCGTGGAGGAGTGCTTCTCCAAGAACGACATTCTGCTCGCGAACCGCCCGCGAACGTCCGTGGACCGCACGTCGCTGGGGTTCAGCCCCACGAGTGTGATCGGGGCCCCCTACGGGGACCACTGGCGCAACTTGCGC…
		Cuscuta campestris	Cc_CYP81Q111(Cc015414)	ATGGAAGCACAAGTGGTGTACACGGCTTGTGCTTTCATATTTGCCATATTGTTCGTAGCCGCTCAAAAACTTCTTCCCAAAAAAACACACAAAAATCTGCCACCAACCCCGCCCGGCCGCCTCCCCATAATAGGCCATGCCCATCTCTTGAAAACCCTCCTCCACAGGACCTTGTATGACTACTCCAAGAAGCTTGGGCCTATATTCTCCCTCCGCTTCGGTCCCCGCCTCGTGGTTGTGGTGTCGTCCTCCGCGCTCGTGGAGGAGTGTTTCTCCAAGAACGACATTTTGCTCGCGAACCGCCCTCCAACGTCTGTGGATCGCACATCGCTCGGGTTTAGCCCCACGAGTGTGATCGGGGCCCCCTACGGGGACCACTGGCGCAACTTGCGCAAGTTG…
		Cuscuta australis	Ca_CYP81Q111(RAL50776)	ATGGAAGCACAAGTGGTGTACACGGCTTGTGCTTTCATATTTGCCATATTGTTCGTAGCCGCTCAAAAACTTCTTCCCAAAAAAACACACAAAAATCTGCCACCAACCCCGCCCGGCCGCCTCCCCATAATAGGCCATGCCCATCTCTTGAAAACCCTCCTCCACAGGACCTTGTATGACTACTCCAAGAAGCTTGGACCTATATTCTCCCTCCGCTTCGGTCCCCGCCTCGTGGTTGTGGTGTCGTCCTCCGCGCTCGTGGAGGAGTGTTTCTCCAAGAACGACATTTTGCTCGCGAACCGCCCTCTAACGTCTGTGGATCGCACATCGCTCGGGTTTAGCCCCACGAGTGTGATCGGGGCCCCCTACGGGGACCACTGGCGCAACTTGCGCAAGTTG…
		Cuscuta campestris	Cc_CYP81AX6(Cc047366)	ATGAGGAAGAAGAAGAAGACTGATAACTATTCCAATTCTAACCTCCCTCCAGCCCCATACCCGAAGCTCCCAATCCTCGGCCACCTCCACCTCCTCAAACCCCCGATGCACCGCAGCCTCCACAGCCTCTCCCTCAAACACGGCCCCATCTTCACCCTCCAGCTCGGCGTCCGCCGCGCCGTGGTGGTGTCCTCCCCCTCCGCCGTGGAGGAATGCTTCACCAGGAACGACGTCGTCCTCGCGAACCGCCCCGGCACCATGGCCGGAAAGTACATCGGCTACAACTACACCATCGTGACCGGGTCCCCCTACGGCGACCACTGGCGCAACCTCCGCCGCATCTGCTCGCTGGAGCTCTTCTCCGCCGCCCGCCTCGCCGCGTTCCAATCCGTCCGCCGG…
		Cuscuta americana	C.ame_CYP_Exon2	GTGAACGTGGAAAATAAGATTGTGGAGCTGACATTCAACAACATAATGAGAATGGTGGCGGGGAAGAGGTATTACGGGGAGGAGGCGGAGGACGACGAGGAGGCGAAGACTTTCCGGGAGTTGACCAAGGAGGCGTTGGAGCTGACGAGCGCCTCCAACCCCGGCGAGATTTTCCCGGTGTTGGGATGGATAGGGTGTAACGGCCTCGAGAAGAAGTTGACGGCTCACTCACGGAAAACGGACGAGTTCATGCGTGCTTTGCTGAATCAACAACGCCGTCAAGTAACGGAGAAACGGGAGAACACCATGGTGGATCGTTTGCTTGCTTTGCAAGAATCTCAGCCTAAATCTTACACTGATGAAATCATTACTGGCCTCATCATT
		Cuscuta californica	C.cal_CYP_Exon2	GTGAACGTGGAAAATAAGATTGTGGAGTTGACATTCAACAACATAATGCGAATGGTGGCGGGGAAGAGGTACTACGGGGAGGAGGCGGAGGACGACGAGGAGGCGAAGACGTTCCGGGAGTTGACCAAGGAGGCGCTGGAGCTGACCAGCGCCTCGAACCCGGGCGAGATCTTCCCGGTGTTGGGTTGGATCGGGTGTAACGGCCTGGAGAAGAAGTTGACGGCTCACTCACGGAAAACTGACGAGTTCATGAGTGCTTTGCTGGATCAACACCGCCGTCAATTAACGGAGCAACGTGAGAACACCATGNNTGATCGTTTGCTTGCCCTCCAACAATCTCAGCCTAAATCTTACACTGATGAAATCATTACTGGCCTCATCATT
